# Determinants of Gastrointestinal Group B *Streptococcus* Carriage in Adults

**DOI:** 10.1101/2023.08.17.553755

**Authors:** Elise S. Cowley, Ibrahim Zuniga Chaves, Fauzia Osman, Garret Suen, Karthik Anantharaman, Andrew J. Hryckowian

**Author notes:** Address correspondence to Andrew Hryckowian.

## Abstract

**Background:** *Streptococcus agalactiae* (Group B *Streptococcus*, GBS) is a commensal Gram-positive bacterium found in the human gastrointestinal and urogenital tracts. Much of what is known about GBS relates to the diseases it causes in pregnant people and neonates. However, GBS is a common cause of disease in the general population with 90% of GBS mortality occurring in non-pregnant people. There are limited data about the predisposing factors for GBS and the reservoirs in the body. To gain an understanding of the determinants of gastrointestinal GBS carriage, we used stool samples and associated metadata to determine the prevalence and abundance of GBS in the gut microbiome of adults and find risk factors for GBS status.

**Methods:** We used 754 stool samples collected from adults in Wisconsin from 2016-2017 to test for the prevalence and abundance of GBS using a Taqman probe-based qPCR assay targeting two GBS-specific genes: *cfp* and *sip.* We compared the microbiome compositions of the stool samples by GBS status using 16S rRNA analysis. We compared associations with GBS status and 557 survey variables collected during sample acquisition (demographics, diet, overall health, and reproductive health) using univariate and multivariate analyses.

**Results:** We found 137/754 (18%) of participants had detectable GBS in their stool samples with a median abundance of 104 copies per nanogram of starting DNA. There was no difference in GBS status or abundance based on gender. Beta-diversity, Bray-Curtis and Unweighted UniFrac, was significantly different based on carrier status of the participant. Prior to p-value correction, 59/557 (10.6%) survey variables were significantly associated with GBS carrier status and 11/547 (2.0%) variables were significantly associated with abundance (p-value<0.05). After p-value correction, 2/547 (0.4%) variables were associated with GBS abundance: an increased abundance of GBS was associated with a decreased frequency since last dental checkup (p<0.001) and last dental cleaning (p<0.001). Increased GBS abundance was significantly associated with increased frequency of iron consumption (p=0.007) after p-value correction in multivariate models.

**Conclusions:** GBS is found in stool samples from adults in Wisconsin at similar frequencies as pregnant individuals screened with rectovaginal swabs. We did not find associations between risk factors historically associated with GBS in pregnant people, suggesting that risk factors for GBS carriage in pregnancy may differ from those in the general population. We found that frequency of iron consumption and dental hygiene are risk factors for GBS carriage in Wisconsin adults. Given that these variables were not assayed in previous GBS surveys, it is possible they also influence carriage in pregnant people. Taken together, this work serves as a foundation for future work in developing approaches to decrease GBS abundance in carriers.
