## Supplemental Table 1 for "Determinants of Gastrointestinal Group B *Streptococcus* Carriage in Adults"

### Sheet: Supplemental Table 1
Prediction Matrix - 1000 Trees
		Actual Class
		GBS Absent	GBS Present
Predicted Class	GBS Absent	566	2
	GBS Present	124	1
Class Error GBS Absent	0.0035
Class Error GBS Present	0.992
Bacterial Taxa Associated with Better Prediction Values
Phylum	Class	Order	Family	Genus	Species	MeanDecreaseGini
Firmicutes	Clostridia	Lachnospirales	Lachnospiraceae	Anaerostipes	uncultured_organism	1.48427
Firmicutes	Clostridia	Lachnospirales	Lachnospiraceae	Ruminococcus	NA	1.42389
Actinobacteriota	Coriobacteriia	Coriobacteriales	Coriobacteriaceae	Collinsella	uncultured_bacterium	1.38742
Firmicutes	Clostridia	Lachnospirales	Lachnospiraceae	Dorea	NA	1.31898
Firmicutes	Clostridia	Lachnospirales	Lachnospiraceae	Agathobacter	NA	1.31389
Firmicutes	Clostridia	Lachnospirales	Lachnospiraceae	Blautia	NA	1.18552
Firmicutes	Clostridia	Oscillospirales	Ruminococcaceae	Faecalibacterium	NA	1.17335
Bacteroidota	Bacteroidia	Bacteroidales	Bacteroidaceae	Bacteroides	NA	1.1522
Firmicutes	Clostridia	Lachnospirales	Lachnospiraceae	Lachnospiraceae_unclassified	NA	1.14965
Firmicutes	Clostridia	Lachnospirales	Lachnospiraceae	Anaerostipes	uncultured_organism	1.12743
Firmicutes	Clostridia	Oscillospirales	Ruminococcaceae	Subdoligranulum	uncultured_bacterium	1.1226
Actinobacteriota	Coriobacteriia	Coriobacteriales	Coriobacteriales_Incertae_Sedis	uncultured	Ambiguous_taxa	1.048
Firmicutes	Clostridia	Oscillospirales	Ruminococcaceae	Faecalibacterium	NA	1.04384
Firmicutes	Clostridia	Lachnospirales	Lachnospiraceae	Fusicatenibacter	uncultured_bacterium	1.0258
Firmicutes	Clostridia	Lachnospirales	Lachnospiraceae	Dorea	uncultured_bacterium	1.01731
Firmicutes	Clostridia	Lachnospirales	Lachnospiraceae	Roseburia	NA	0.998462
Firmicutes	Clostridia	Lachnospirales	Lachnospiraceae	Blautia	metagenome	0.982758
Firmicutes	Clostridia	Lachnospirales	Lachnospiraceae	Blautia	NA	0.937109
Firmicutes	Bacilli	Erysipelotrichales	Erysipelatoclostridiaceae	Erysipelotrichaceae_UCG-003	uncultured_bacterium	0.934109
Firmicutes	Clostridia	Oscillospirales	Ruminococcaceae	Ruminococcaceae_UBA1819	uncultured_organism	0.924329
