## Supplemental Table 2 for "Determinants of Gastrointestinal Group B *Streptococcus* Carriage in Adults"

### Sheet: Sheet1
Variable	GBS=No (N = 617)	GBS=Yes (N = 137)	P-value (bolded values <0.05)
Demographic
Gender, N (%)
Male	264 (42.8)	58 (42.3)	0.91
Female	353 (57.2)	79 (57.66)
Missing, N	0	0
2010 Urbanized Area and Urban Cluster Classification, N (%)
1	416 (67.8)	79 (15.7)	0.07
2	20 (3.3)	7 (5.1)
3	178 (28.9)	51 (37.2)
Missing, N	3	0
Race and Ethnicity - 4 Categories, N (%)
Non-Hispanic White Only	502 (81.8)	115 (83.9)	0.88
Non-Hispanic Black or African American	68 (11.1)	12 (8.8)
Hispanic (any race)	23 (3.7)	4 (2.9)
Non-Hispanic other or multiracial (not Black or African American)	21 (3.4)	5 (3.7)
Missing, N	3	1
Race and Ethnicity - 7 Categories, N (%)
White only	519 (84.5)	118 (86.1)	0.38
Black or African American only	59 (9.6)	9 (6.6)
Asian only	4 (0.7)	0 (0.0)
American Indian or Alaska Native only	2 (0.3)	2 (1.5)
More than one race	25 (4.1)	6 (4.4)
Unknown or not reported	5 (0.8)	2 (1.5)
Missing, N	3	0
Health
Self-report of Cancer, N (%)
1 - Yes	94 (15.2)	10 (7.3)	0.04
2 - No	520 (84.3)	127 (92.7)
Missing, N	3	0
Take Vitamin B12 Supplement, N (%)
Yes - takes vitamin B12 supplement	47 (7.6)	10 (7.3)	0.91
No - does not takes vitamin B12 supplement	480 (77.8)	105 (76.6)
Missing, N(%)	90 (14.7)	22 (16.1)
Take Peppermint Supplement, N (%)
Yes - takes peppermint supplement	18 (2.9)	7 (5.1)	0.91
No - does not take peppermint supplement	509 (82.5)	108 (78.8)
Missing, N(%)	90 (14.7)	22 (16.1)
Self-report of Type 2 Diabetes, N(%)
1 - Yes	67 (10.9)	18 (13.1)	0.54
2 - No	547 (88.6)	119 (86.9)
Missing, N	3	0
Every told you had cancer, N (%)
1 - Yes	94 (15.2)	10 (7.3)	0.05
2 - No	520 (84.3)	126 (92.0)
Missing, N	3	1
Report of Osteoarthritis, N (%)
1 - Yes	52 (8.4)	12 (8.8)	0.51
2 - No	559 (90.6)	125 (91.2)
Missing, N	6	0
Self-report of Osteoarthritis, N (%)
1 - Yes	52 (8.4)	12 (8.8)	0.71
2 - No	562 (91.1)	125 (91.2)
Missing, N	3	0
Taken Antibiotics, N (%)
1 - Yes	212 (34.4)	31 (22.6)	0.006
2 - No	340 (55.1)	96 (70.1)
Missing, N	65	10
Smoker Status, N (%)
Current Smoker	84 (13.6)	15 (11.0)	0.41
Former Smoker	181 (29.3)	35 (25.6)
Never Smoked	321 (52.0)	82 (59.9)
Missing, N	31	5
Pack years smoked, median (IQR)	10.0 (19.2)	6.9 (14.0)	0.52
Missing, N(%)	362 (60.0)	91 (66.4)
Had occult blood in stool test, median (IQR) Response options: 1 - Never 2 - < 1 year 3 - 1-3 years 4 - 3-5 years 5 - 5-10 years	1.0 (2.0)	1.0 (2.0)	0.71
Missing, N(%)	45	6
Had dental checkup, median (IQR) Response options: 1 - Never 2 - < 1 year 3 - 1-3 years 4 - 3-5 years 5 - 5-10 years	2.0 (1.0)	2.0 (1.0)	0.18
Missing, N(%)	38	6
Had dental cleaning, median (IQR) Response options: 1 - Never 2 - < 1 year 3 - 1-3 years 4 - 3-5 years 5 - 5-10 years	2.0 (1.0)	2.0 (1.0)	0.86
Missing, N(%)	41	6
Experienced accidental bowel leakage, N (%)
1	39 (6.3)	7 (5.1)	0.93
2	1 (0.2)	0 (0)
3	3 (0.5)	1 (0.7)
4	89 (14.4)	18 (13.1)
Missing, N	485	111
Reproductive Health Only for self-identified women (N=432)	N=353	N=79
Taken hormones for menopause symptoms (self identified females only), N(%)
1 - Yes	66 (18.7)	17 (21.5)	0.43
2 - No	33 (9.3)	4 (5.1)
Missing, N	254 (72.0)	58 (73.4)
Age started taking hormones, median (IQR)	47 (9)	50 (7)	0.04
Missing, N(%)	286 (81.0)	62 (78.5)
Diet
Ash (g), median (IQR)	17.99 (10.39)	16.79 (9.94)	0.14
Missing, N(%)	92 (15.0)	22 (16.1)
Calcium (mg), median (IQR)	854.37 (686.04)	952.54 (930.95)	0.07
Missing, N(%)	155 (25.2)	34 (24.8)
Choline (mg), median (IQR)	298.85 (202.18)	280.08 (167.87)	0.1
Missing, N(%)	92 (15.0)	22 (16.1)
Copper (mg), median (IQR)	1.28 (0.82)	1.18 (0.66)	0.03
Missing, N(%)	92 (15.0)	22 (16.1)
Frequency of iron supplement, median (IQR)	1 (0)	1 (0)	0.34
Missing, N(%)	148 (24.1)	28 (20.4)
Magnesium (mg), median (IQR)	289.01 (180.51)	258.64 (173.45)	0.08
Missing, N(%)	92 (15.0)	22 (16.1)
Nitrogen (g), median (IQR)	10.63 (7.42)	10.23 (6.16)	0.13
Missing, N(%)	92 (15.0)	22 (16.1)
Phosphorus (mg), median (IQR)	1267.45 (778.59)	1376.04 (794.28)	0.02
Missing, N(%)	155 (25.2)	34 (24.8)
Potassium (mg), median (IQR)	2805.39 (1674.41)	2596.07 (1902.54)	0.06
Missing, N(%)	92 (15.0)	22 (16.1)
Selenium (mcg), median (IQR)	96.24 (69.06)	104.87 (84.82)	0.12
Missing, N(%)	155 (25.2)	34 (24.8)
Selenium (mcg), median (IQR)	85.94 (56.63)	80.03 (44.62)	0.08
Missing, N(%)	92 (15.0)	22 (16.1)
Omega-3-Fatty Acids (g), median (IQR)	1.28 (1.08)	1.22 (0.83)	0.08
Missing, N(%)	92 (15.0)	22 (16.1)
22:1, Docosenoic acid, undifferentiated (g), median (IQR)	0.01 (0.02)	0.01 (0.03)	0.04
Missing, N(%)	155 (25.2)	34 (24.8)
18:3, Octadecatrienoic acid (g), median (IQR)	1.42 (1.44)	1.64 (1.84)	0.09
Missing, N(%)	155 (25.2)	34 (24.8)
MFA 18:1 Octadecenoic Acid (g), median (IQR)	223.2 (18.39)	22.6 (14.61)	0.1
Missing, N(%)	92 (15.0)	22 (16.1)
MFA 20:1 Eicosenoic Acid (g) , median (IQR)	0.19 (0.18)	0.17 (0.17)	0.09
Missing, N(%)	92 (15.0)	22 (16.1)
MUFA 14:1 Myristoleic Acid (g) , median (IQR)	0.05 (0.06)	0.05 (0.04)	0.43
Missing, N(%)	92 (15.0)	22 (16.1)
SFA 10:0 Hexadecanoic Acid (g), median (IQR)	11.42 (9.25)	11.2 (7.25)	0.18
Missing, N(%)	92 (15.0)	22 (16.1)
SFA 18:0 Octadecanoic Acid (g), median (IQR)	5.17 (4.12)	5.07 (3.62)	0.25
Missing, N(%)	92 (15.0)	22 (16.1)
Trans 16:1 Hexadecenoic Acid (g), median (IQR)	0.03 (0.03)	0.03 (0.03)	0.3
Missing, N(%)	92 (15.0)	22 (16.1)
Total monounsaturated fatty acids (g), median (IQR)	24.6 (19.96)	23.95 (15.22)	0.1
Missing, N(%)	92 (15.0)	22 (16.1)
Total saturated fatty acids (g), median (IQR)	21.18 (17.45)	21.46 (14.03)	0.21
Missing, N(%)	92 (15.0)	22 (16.1)
Total fat (g), median (IQR)	67.17 (49.53)	63.9 (38.71)	0.12
Missing, N(%)	92 (15.0)	22 (16.1)
Cheese (C), median (IQR)	0.46 (1.15)	0.66 (1.50)	0.08
Missing, N(%)	155 (25.2)	34 (24.8)
Total Dairy (milk, yogurt, cheese, whey) (C), median (IQR)	1.22 (1.74)	1.67 (2.78)	0.18
Missing, N(%)	155 (25.2)	34 (24.8)
Beef, pork, veal, lamb, and game protein (Oz), median (IQR)	1.17 (1.32)	0.98 (1.12)	0.04
Missing, N(%)	92 (15.0)	22 (16.1)
Organ meat protein (oz), median (IQR)	0.0 (0.01)	0.0 (0.01)	0.13
Missing, N(%)	92 (15.0)	22 (16.1)
Seafood low in omega-3-fatty acids (Oz), median (IQR)	0.27 (0.35)	0.20 (0.29)	0.43
Missing, N(%)	92 (15.0)	22 (16.1)
Total protein (g), median (IQR)	65.45 (45.89)	62.98 (37.96)	0.14
Missing, N(%)	92 (15.0)	22 (16.1)
Protein (g), median (IQR)	65.26 (44.6)	62.75 (36.89)	0.13
Missing, N(%)	92 (15.0)	22 (16.1)
Alanine (g), median (IQR)	2.9 (2.16)	2.74 (1.55)	0.09
Missing, N(%)	92 (15.0)	22 (16.1)
Arginine (g), median (IQR)	3.45 (2.71)	3.3 (2.01)	0.07
Missing, N(%)	92 (15.0)	22 (16.1)
Aspartic Acid (g), median (IQR)	5.73 (3.95)	5.44 (3.28)	0.09
Missing, N(%)	92 (15.0)	22 (16.1)
Glutamic acid (g), median (IQR)	12.48 (86)	12.19 (7.8)	0.17
Missing, N(%)	92 (15.0)	22 (16.1)
Glycine (g), median (IQR)	2.56 (1.96)	2.422 (1.51)	0.06
Missing, N(%)	92 (15.0)	22 (16.1)
Histidine (g), median (IQR)	1.71 (1.3)	1.69 (1.06)	0.19
Missing, N(%)	92 (15.0)	22 (16.1)
Phenylalanine (g), median (IQR)	2.85 (2.0)	2.71 (1.65)	0.15
Missing, N(%)	92 (15.0)	22 (16.1)
Serine (g), median (IQR)	2.93 (2.01)	2.77 (1.61)	0.14
Missing, N(%)	92 (15.0)	22 (16.1)
Threonine (g), median (IQR)	2.37 (1.74)	2.2 (1.3)	0.12
Missing, N(%)	92 (15.0)	22 (16.1)
Tryptophan (g), median (IQR)	0.74 (0.52)	0.71 (0.46)	0.15
Missing, N(%)	92 (15.0)	22 (16.1)
Valine (g), median (IQR)	3.29 (2.31)	3.17 (1.98)	0.16
Missing, N(%)	92 (15.0)	22 (16.1)
Dietary Fiber (g), median (IQR)	14.31 (10.44)	13.53 (9.3)	0.12
Missing, N(%)	92 (15.0)	22 (16.1)
Insoluble dietary fiber (g), median (IQR)	10.54 (8.01)	9.83 (6.62)	0.11
Missing, N(%)	92 (15.0)	22 (16.1)
Beans and peas computed as protein (Oz), median (IQR)	0 (0)	0 (0)	0.11
Missing, N(%)	155 (25.2)	34 (24.8)
Beans and peas computed as vegetables (C), median (IQR)	0 (0)	0 (0)	0.11
Missing, N(%)	155 (25.2)	34 (24.8)
Total starchy vegetables (C), median (IQR)	0.36 (0.4)	0.27 (0.33)	0.01
Missing, N(%)	92 (15.0)	22 (16.1)
Total vegetables (C), median (IQR)	1.55 (1.36)	1.39 (1.46)	0.1
Missing, N(%)	92 (15.0)	22 (16.1)
Vegetable protein (g), median (IQR)	22.2 (16.62)	20.44 (14.91)	0.14
Missing, N(%)	92 (15.0)	22 (16.1)
Vegetables per day (C), median (IQR)	1.38 (1.68)	1.11 (1.46)	0.03
Missing, N(%)	92 (15.0)	22 (16.1)
Total Vitamin A activity (retinol equivalents) (mcg), median (IQR)	944.15 (814.22)	815.81 (828.64)	0.07
Missing, N(%)	92 (15.0)	22 (16.1)
Vitamin B6 (mcg), median (IQR)	1.78 (1.36)	2.17 (1.76)	0.04
Missing, N(%)	155 (25.2)	34 (24.8)
Vitamin B12 (mcg), median (IQR)	4.47 (3.97)	4.03 (2.63)	0.09
Missing, N(%)	92 (15.0)	22 (16.1)
Vitamin B12 from supplements (mcg), median (IQR)	0.4 (6.0)	1.71 (6.0)	0.31
Missing, N(%)	92 (15.0)	22 (16.1)
Natural Alpha-Tocopherol (mg), median (IQR)	6.44 (4.85)	6.1 (4.5)	0.13
Missing, N(%)	92 (15.0)	22 (16.1)
Sucralose (mg), median (IQR)	0.06 (0.67)	0.11 (0.95)	0.36
Missing, N(%)	92 (15.0)	22 (16.1)
Xylitol (g), median (IQR)	0.02 (0.02)	0.02 (0.01)	0.06
Missing, N(%)	92 (15.0)	22 (16.1)
