## Supplemental Table 4 for "Determinants of Gastrointestinal Group B *Streptococcus* Carriage in Adults"

### Sheet: Supplemental Table 4
Variable Name	Variable Description	Response Options	Category	Odds Ratio	Standard Error	Z	P-Value	95% lower bound	95% upper bound	Rank	(k/m)a at 5%	Significant at 5% (alpha = 0.05)	(k/m)a at 10%	Significant at 10% (alpha =0.10)	BH adjusted
				Univariate Results						Benjamini-Hochberg False Discovery Rate - P-value Corrections
Model 1 - all statistically significant (p<0.05) variables prior to false discovery rate correction
CENSUS_UAUC_2010	Census 2010 Urbanized Areas And Urban Cluster Classification [Census_Uauc_2010]	[.] Missing [1] Urbanized areas [2] Urban clusters [3] Rural	Demographics	1.43047	0.21145	2.42	0.015	1.07066	1.91118	1	0.00238095	NO	0.0047619	NO	0.227
P183	18:3, Octadecatrienoic Acid (G)	Numeric - derived from other responses	Diet	1.24727	0.142882	1.93	0.054	0.996435	1.56124	5	0.0119048	NO	0.0238095	NO	0.2268
M221	22:1, Docosenoic Acid, Undifferentiated (G)	Numeric - derived from other responses	Diet	121.719	283.331	2.06	0.039	1.27049	11661.2	3	0.00714286	NO	0.0142857	NO	0.227
SUCRALOSE	Diet Calc, Sucralose, Ndsr, (Mg) [Sucralose]	[. ] Missing [.A] Not applicable [.D] Don't know [.E] Equipment error [.N] Never [.R] Refused [.S] Speficy other	Diet	1.00043	0.0002223	1.95	0.051	0.999997	1.00087	4	0.00952381	NO	0.0190476	NO	0.227
TRANS_16_1_HEXADECENOIC	Diet Calc, Trans 16:1 (Trans-Hexadecenoic Acid), Ndsr, (G) [Trans_16_1_Hexadecenoic]	[. ] Missing [.A] Not applicable [.D] Don't know [.E] Equipment error [.N] Never [.R] Refused [.S] Speficy other	Diet	2.11e-05	0.0001315	-1.72	0.085	1.02e-10	4.35371	6	0.0142857	NO	0.0285714	NO	0.2975
FPED_V_STARCH_TOT	Diet Calc, Total Starchy Vegetable Cup Equivalents, Usda, (Cup Equiv) [Fped_V_Starch_Tot]	[. ] Missing [.A] Not applicable [.D] Don't know [.E] Equipment error [.N] Never [.R] Refused [.S] Speficy other	Diet	0.393456	0.223351	-1.64	0.1	0.12933	1.19699	7	0.0166667	NO	0.0333333	NO	0.3
D_CHEESE	Cheeses (Cup Eq.)	Numeric - derived from other responses	Diet	1.42033	0.317881	1.57	0.117	0.915976	2.20239	8	0.0190476	NO	0.0380952	NO	0.307125
VEGETABLES_ADJUST_FREQ	Calculated Amount Of Vegetables The Respondent Ate Per Day According To Their Previous Answers In The Dhq?Ii (Cups) [Vegetables_Adjust_Freq]	[. ] Missing [.A] Not applicable [.D] Don't know [.E] Equipment error [.N] Never [.R] Refused [.S] Speficy other	Diet	0.788208	0.13559	-1.38	0.167	0.56262	1.10425	11	0.0261905	NO	0.052381	NO	0.318818
FPED_PF_ORGAN	Diet Calc, Meat From Organ Meat Protein Foods Ounce Equivalents, Usda, (Oz Equiv) [Fped_Pf_Organ]	[. ] Missing [.A] Not applicable [.D] Don't know [.E] Equipment error [.N] Never [.R] Refused [.S] Speficy other	Diet	4.47e-10	6.65e-09	-1.45	0.148	9.56e-23	2087.05	9	0.0214286	NO	0.0428571	NO	0.319
V_LEGUMES	Beans And Peas (Legumes) Computed As Vegetables (Cup Eq.)	Numeric - derived from other responses	Diet	0.376256	0.279651	-1.32	0.188	0.0876663	1.61486	12	0.0285714	NO	0.0571429	NO	0.329
TOTAL_VITAMIN_A_MCG	Diet Calc, Total Vitamin A Activity (Retinol Equivalents), Ndsr, (Mcg) [Total_Vitamin_A_Mcg]	[. ] Missing [.A] Not applicable [.D] Don't know [.E] Equipment error [.N] Never [.R] Refused [.S] Speficy other	Diet	1.0004	0.0003237	1.25	0.211	0.99977	1.00104	13	0.0309524	NO	0.0619048	NO	0.340846
CALC	Calcium (Mg)	Numeric - derived from other responses	Diet	0.999241	0.000697	-1.09	0.277	0.997876	1.00061	14	0.0333333	NO	0.0666667	NO	0.4155
PHOS	Phosphorus (Mg)	Numeric - derived from other responses	Diet	1.00056	0.0005646	0.99	0.321	0.999454	1.00167	15	0.0357143	NO	0.0714286	NO	0.433
VITAMIN_B12	Diet Calc, Vitamin B12, Usda, (Mcg) [Vitamin_B12]	[. ] Missing [.A] Not applicable [.D] Don't know [.E] Equipment error [.N] Never [.R] Refused [.S] Speficy other	Diet	0.943952	0.0558375	-0.98	0.33	0.840619	1.05999	16	0.0380952	NO	0.0761905	NO	0.433125
XYLITOL	Diet Calc, Xylitol, Ndsr, (G) [Xylitol]	[. ] Missing [.A] Not applicable [.D] Don't know [.E] Equipment error [.N] Never [.R] Refused [.S] Speficy other	Diet	7.41e-05	0.0010686	-0.66	0.509	3.99e-17	138000000	18	0.0428571	NO	0.0857143	NO	0.593833
SELE	Selenium (Mcg)	Numeric - derived from other responses	Diet	1.00193	0.0040276	0.48	0.631	0.99407	1.00986	19	0.0452381	NO	0.0904762	NO	0.697421
D_TOTAL	Total Milk, Yogurt, Cheese, Whey. For Some Foods, The Total Dairy Values Could Be Higher Than Sum Of D_Milk, D_Yogurt, And D_Cheese Because Misc Dairy Component Composed Of Whey Which Is Not Included In Fped As Separate Variable. (Cup Eq.)	Numeric - derived from other responses	Diet	0.922662	0.244664	-0.3	0.761	0.548691	1.55152	21	0.05	NO	0.1	NO	0.761
CANCER	Self-Report Of Cancer [Cancer]	[. ] Missing [1] Yes [2] No [.D] Don't know [.R] Refused	Health	3.43628	1.9466	2.18	0.029	1.13213	10.4299	2	0.0047619	NO	0.00952381	NO	0.227
HMI070	Taken Antibiotics [Hmi070]	[. ] Missing [1] Yes [2] No [.D] Don't know [.R] Refused	Health	1.53793	0.469479	1.41	0.159	0.845457	2.79756	10	0.0238095	NO	0.047619	NO	0.319
Ruminococcus torques relative adundance	Ruminococcus torques relative adundance from 16S rRNA analysis	Numeric	Microbiome	18.3276	77.749	0.69	0.493	0.004489	74826.9	17	0.0404762	NO	0.0809524	NO	0.594
Monoglobus relative abundance	Monoglobus relative abundance from 16S rRNA analysis	Numeric	Microbiome	4277.1	87209.9	0.41	0.682	1.88e-14	9.71e+20	20	0.047619	NO	0.0952381	NO	0.7161
Model 2 - variables historically associated with Group B Streptococcus
RACE_7CAT	7 Category Race Variable [Race_7Cat]	[1] White alone [2] Black or African American alone [3] Asian alone [4] Native Hawaiian or Pacific Islander alone [5] American Indian or Alaska Native alone [6] More than one race [7] Unknown or not reported	Demographics	1.30583	0.24141	1.44	0.149	0.908917	1.87607	1	0.00833333	NO	0.0166667	NO	0.651
RACE_ETHNICITY_4CAT	Combination Of Race And Ethinicity Into 4 Categories [Race_Ethnicity_4Cat]	[. ] Missing [1] Non-Hispanic White (alone) [2] Non-Hispanic Black or African American (alone or in combination) [3] Hispanic (any race) [4] Non-Hispanic other or multiracial (not Black or African American) [.D] Don	Demographics	0.606701	0.245505	-1.23	0.217	0.274493	1.34097	2	0.0166667	NO	0.0333333	NO	0.651
GENDER	Gender Of Sp Reported By Household Contact [Gender]	[. ] Missing [1] Male [2] Female [.D] Don't know [.R] Refused	Demographics	0.96702	0.322392	-0.1	0.92	0.503102	1.85872	6	0.05	NO	0.1	NO	0.92
SMQ_DER_PACK_YEAR_R2	Pack Year [Smq_Der_Pack_Year_R2]	[. ] Missing [.A] Not applicable [.D] Don't know [.E] Equipment error [.N] Never [.R] Refused [.S] Speficy other	Health	1.0033	0.0073782	0.45	0.654	0.988948	1.01787	3	0.025	NO	0.05	NO	0.92
SMQ_DER_FORMER_NEVER_CURRENT_R2	Former Never Current [Smq_Der_Former_Never_Current_R2]	[. ] Missing [1] Current [2] Former [3] Never [.D] Don't know [.R] Refused	Health	0.922861	0.324225	-0.23	0.819	0.46354	1.83732	4	0.0333333	NO	0.0666667	NO	0.92
DIABETES_2	Self-Report Of Diabetes Type 2 [Diabetes_2]	[. ] Missing [1] Yes [2] No [.D] Don't know [.R] Refused	Health	0.928671	0.4515	-0.15	0.879	0.358118	2.40823	5	0.0416667	NO	0.0833333	NO	0.92
Model 3 - variables from models 1 and 2
CENSUS_UAUC_2010	Census 2010 Urbanized Areas And Urban Cluster Classification [Census_Uauc_2010]	[.] Missing [1] Urbanized areas [2] Urban clusters [3] Rural	Demographics	1.93179	0.644316	1.97	0.048	1.00474	3.71419	2	0.0047619	NO	0.00909091	NO	0.434
RACE_7CAT	7 Category Race Variable [Race_7Cat]	[1] White alone [2] Black or African American alone [3] Asian alone [4] Native Hawaiian or Pacific Islander alone [5] American Indian or Alaska Native alone [6] More than one race [7] Unknown or not reported	Demographics	1.77298	0.70493	1.44	0.15	0.813336	3.8649	6	0.0142857	NO	0.0272727	NO	0.466
RACE_ETHNICITY_4CAT	Combination Of Race And Ethinicity Into 4 Categories [Race_Ethnicity_4Cat]	[. ] Missing [1] Non-Hispanic White (alone) [2] Non-Hispanic Black or African American (alone or in combination) [3] Hispanic (any race) [4] Non-Hispanic other or multiracial (not Black or African American) [.D] Don	Demographics	0.463949	0.385621	-0.92	0.355	0.0909864	2.36572	12	0.0285714	NO	0.0545455	NO	0.62125
GENDER	Gender Of Sp Reported By Household Contact [Gender]	[. ] Missing [1] Male [2] Female [.D] Don't know [.R] Refused	Demographics	1.65929	1.17899	0.71	0.476	0.412203	6.67934	15	0.0357143	NO	0.0681818	NO	0.6664
SELE	Selenium (Mcg)	Numeric - derived from other responses	Diet	1.01868	0.009016	2.09	0.037	1.00116	1.0365	1	0.00238095	NO	0.00454545	NO	0.434
SUCRALOSE	Diet Calc, Sucralose, Ndsr, (Mg) [Sucralose]	[. ] Missing [.A] Not applicable [.D] Don't know [.E] Equipment error [.N] Never [.R] Refused [.S] Speficy other	Diet	1.00078	0.0004199	1.87	0.062	0.999961	1.00161	3	0.00714286	NO	0.0136364	NO	0.434
D_CHEESE	Cheeses (Cup Eq.)	Numeric - derived from other responses	Diet	1.38025	0.381866	1.16	0.244	0.80253	2.37386	11	0.0261905	NO	0.05	NO	0.465818
M221	22:1, Docosenoic Acid, Undifferentiated (G)	Numeric - derived from other responses	Diet	28.921	75.1931	1.29	0.196	0.177066	4723.81	7	0.0166667	NO	0.0318182	NO	0.466
PHOS	Phosphorus (Mg)	Numeric - derived from other responses	Diet	0.998843	0.0009284	-1.25	0.213	0.997025	1.00066	8	0.0190476	NO	0.0363636	NO	0.466
VEGETABLES_ADJUST_FREQ	Calculated Amount Of Vegetables The Respondent Ate Per Day According To Their Previous Answers In The Dhq?Ii (Cups) [Vegetables_Adjust_Freq]	[. ] Missing [.A] Not applicable [.D] Don't know [.E] Equipment error [.N] Never [.R] Refused [.S] Speficy other	Diet	0.66552	0.230785	-1.17	0.24	0.337276	1.31322	10	0.0238095	NO	0.0454545	NO	0.466
V_LEGUMES	Beans And Peas (Legumes) Computed As Vegetables (Cup Eq.)	Numeric - derived from other responses	Diet	0.0969439	0.268449	-0.84	0.399	0.000426	22.0598	13	0.0309524	NO	0.0590909	NO	0.6045
VITAMIN_B12	Diet Calc, Vitamin B12, Usda, (Mcg) [Vitamin_B12]	[. ] Missing [.A] Not applicable [.D] Don't know [.E] Equipment error [.N] Never [.R] Refused [.S] Speficy other	Diet	0.882483	0.131936	-0.84	0.403	0.658336	1.18295	14	0.0333333	NO	0.0636364	NO	0.6045
FPED_V_STARCH_TOT	Diet Calc, Total Starchy Vegetable Cup Equivalents, Usda, (Cup Equiv) [Fped_V_Starch_Tot]	[. ] Missing [.A] Not applicable [.D] Don't know [.E] Equipment error [.N] Never [.R] Refused [.S] Speficy other	Diet	0.666373	0.715355	-0.38	0.705	0.0812733	5.4637	18	0.0428571	NO	0.0818182	NO	0.8225
XYLITOL	Diet Calc, Xylitol, Ndsr, (G) [Xylitol]	[. ] Missing [.A] Not applicable [.D] Don't know [.E] Equipment error [.N] Never [.R] Refused [.S] Speficy other	Diet	172.458	3823.18	0.23	0.816	2.33e-17	1.28e+21	19	0.0452381	NO	0.0863636	NO	0.832
P183	18:3, Octadecatrienoic Acid (G)	Numeric - derived from other responses	Diet	1.07168	0.323948	0.23	0.819	0.592601	1.93806	20	0.047619	NO	0.0909091	NO	0.832
SMQ_DER_PACK_YEAR_R2	Pack Year [Smq_Der_Pack_Year_R2]	[. ] Missing [.A] Not applicable [.D] Don't know [.E] Equipment error [.N] Never [.R] Refused [.S] Speficy other	Health	0.955736	0.0256361	-1.69	0.091	0.906788	1.00733	4	0.00952381	NO	0.0181818	NO	0.466
HMI070	Taken Antibiotics [Hmi070]	[. ] Missing [1] Yes [2] No [.D] Don't know [.R] Refused	Health	2.86301	1.99852	1.51	0.132	0.728859	11.2461	5	0.0119048	NO	0.0227273	NO	0.466
CANCER	Self-Report Of Cancer [Cancer]	[. ] Missing [1] Yes [2] No [.D] Don't know [.R] Refused	Health	8.21319	14.0804	1.23	0.219	0.285259	236.475	9	0.0214286	NO	0.0409091	NO	0.466
SMQ_DER_FORMER_NEVER_CURRENT_R2	Former Never Current [Smq_Der_Former_Never_Current_R2]	[. ] Missing [1] Current [2] Former [3] Never [.D] Don't know [.R] Refused	Health	1.34163	0.98163	0.4	0.688	0.31977	5.62899	17	0.0404762	NO	0.0772727	NO	0.8225
DIABETES_2	Self-Report Of Diabetes Type 2 [Diabetes_2]	[. ] Missing [1] Yes [2] No [.D] Don't know [.R] Refused	Health	0.836597	0.703337	-0.21	0.832	0.161028	4.34642	21	0.05	NO	0.0954545	NO	0.832
Ruminococcus torques relative adundance	Ruminococcus torques relative adundance from 16S rRNA analysis	Numeric	Microbiome	41.2554	332.483	0.46	0.644	5.7e-06	299000000	16	0.0380952	NO	0.0727273	NO	0.8225
