## Supplemental Table 6 for "Determinants of Gastrointestinal Group B *Streptococcus* Carriage in Adults"

### Sheet: Supplemental Table 6
Variable Name	Variable Description	Response Options	Category	Odds Ratio	Standard Error	Z	P-Value	95% lower bound	95% upper bound	Rank	(k/m)a at 5%	Significant at 5% (alpha = 0.05)	(k/m)a at 10%	Significant at 10% (alpha =0.10)	BH adjusted
				Univariate Results						Benjamini-Hochberg False Discovery Rate - P-value Corrections
Model 1 - all statistically significant (p<0.05) variables prior to false discovery rate correction
DHQ149000	Frequency: Iron [Dhq149000]	[ ] Missing [*] Error [a] Never [b] Less than 1 day per month [c] 1-3 days per month [d] 1-3 days per week [e] 4-6 days per week [f] Every day	Diet	43124.6	12717.7	3.39	0.001	17876.7	68372.4	1	0.00714286	YES	0.0142857	YES	0.007
SUPP_VITAMIN_B12	Diet Calc, Vitamin_B12 From Supplements (Mcg) [Supp_Vitamin_B12]	[. ] Missing [.A] Not applicable [.D] Don't know [.E] Equipment error [.N] Never [.R] Refused [.S] Speficy other	Diet	429.295	246.067	1.74	0.084	-59.2095	917.8	2	0.0142857	NO	0.0285714	NO	0.2917
FPED_PF_SEAFD_LOW	Diet Calc, Seafood Low In Omega-3 Protein Foods Ounce Equivalents, Usda, (Oz Equiv) [Fped_Pf_Seafd_Low]	[. ] Missing [.A] Not applicable [.D] Don't know [.E] Equipment error [.N] Never [.R] Refused [.S] Speficy other	Diet	59940.6	38703.3	1.55	0.125	-16895.1	136776	3	0.0214286	NO	0.0428571	NO	0.291667
PSH080	Have You Had: Dental Checkup [Psh080]	[. ] Missing [1] Never [2] Less than 1 year [3] 1-3 years [4] 3-5 years [5] 5-10 years [6] >10 years [.D] Don't know [.R] Refused	Health	33175.1	30668.7	1.08	0.282	-27710	94060.1	4	0.0285714	NO	0.0571429	NO	0.4935
PSH040	Have You Had: Occult Blood In Stool Test [Psh040]	[. ] Missing [1] Never [2] Less than 1 year [3] 1-3 years [4] 3-5 years [5] 5-10 years [6] >10 years [.D] Don't know [.R] Refused	Health	-4113.44	8969.5	-0.46	0.648	-21920.2	13693.3	5	0.0357143	NO	0.0714286	NO	0.8237
PSH090	Have You Had: Dental Cleaning [Psh090]	[. ] Missing [1] Never [2] Less than 1 year [3] 1-3 years [4] 3-5 years [5] 5-10 years [6] >10 years [.D] Don't know [.R] Refused	Health	-11738	31004.8	-0.38	0.706	-73290.3	49814.3	6	0.0428571	NO	0.0857143	NO	0.823667
HHQ580_26	Reported Type Of Disorder: Osteoarthritis [Hhq580_26]	[. ] Missing [1] Yes [2] No [.D] Don't know [.R] Refused	Health	562.02	50185.3	0.01	0.991	-99068.3	100192	7	0.05	NO	0.1	NO	0.991
Model 2 - variables historically associated with Group B Streptococcus
GENDER	Gender Of Sp Reported By Household Contact [Gender]	[. ] Missing [1] Male [2] Female [.D] Don't know [.R] Refused	Demographics	322987	363995	0.89	0.38	-413883	1059856	1	0.00833333	NO	0.0166667	NO	0.886
RACE_7CAT	7 Category Race Variable [Race_7Cat]	[1] White alone [2] Black or African American alone [3] Asian alone [4] Native Hawaiian or Pacific Islander alone [5] American Indian or Alaska Native alone [6] More than one race [7] Unknown or not reported	Demographics	-35781.2	206543	-0.17	0.863	-453906	382344	3	0.025	NO	0.05	NO	0.886
RACE_ETHNICITY_4CAT	Combination Of Race And Ethinicity Into 4 Categories [Race_Ethnicity_4Cat]	[. ] Missing [1] Non-Hispanic White (alone) [2] Non-Hispanic Black or African American (alone or in combination) [3] Hispanic (any race) [4] Non-Hispanic other or multiracial (not Black or African American) [.D] Don	Demographics	76009.7	462080	0.16	0.87	-859423	1011442	4	0.0333333	NO	0.0666667	NO	0.886
SMQ_DER_FORMER_NEVER_CURRENT_R2	Former Never Current [Smq_Der_Former_Never_Current_R2]	[. ] Missing [1] Current [2] Former [3] Never [.D] Don't know [.R] Refused	Health	294539	368671	0.8	0.429	-451797	1040875	2	0.0166667	NO	0.0333333	NO	0.886
SMQ_DER_PACK_YEAR_R2	Pack Year [Smq_Der_Pack_Year_R2]	[. ] Missing [.A] Not applicable [.D] Don't know [.E] Equipment error [.N] Never [.R] Refused [.S] Speficy other	Health	-850.392	5349.69	-0.16	0.875	-11680.3	9979.49	5	0.0416667	NO	0.0833333	NO	0.886
DIABETES_2	Self-Report Of Diabetes Type 2 [Diabetes_2]	[. ] Missing [1] Yes [2] No [.D] Don't know [.R] Refused	Health	72912.6	507238	0.14	0.886	-953938	1099763	6	0.05	NO	0.1	NO	0.886
Model 3 - variables from models 1 and 2
RACE_7CAT	7 Category Race Variable [Race_7Cat]	[1] White alone [2] Black or African American alone [3] Asian alone [4] Native Hawaiian or Pacific Islander alone [5] American Indian or Alaska Native alone [6] More than one race [7] Unknown or not reported	Demographics	44090.9	24580.9	1.79	0.094	-8630	96811.7	2	0.00769231	NO	0.0153846	NO	0.611
GENDER	Gender Of Sp Reported By Household Contact [Gender]	[. ] Missing [1] Male [2] Female [.D] Don't know [.R] Refused	Demographics	58229.4	51353.1	1.13	0.276	-51912	168371	4	0.0153846	NO	0.0307692	NO	0.7514
RACE_ETHNICITY_4CAT	Combination Of Race And Ethinicity Into 4 Categories [Race_Ethnicity_4Cat]	[. ] Missing [1] Non-Hispanic White (alone) [2] Non-Hispanic Black or African American (alone or in combination) [3] Hispanic (any race) [4] Non-Hispanic other or multiracial (not Black or African American) [.D] Don	Demographics	-15180.9	67067.9	-0.23	0.824	-159027	128666	11	0.0423077	NO	0.0846154	NO	0.973818
DHQ149000	Frequency: Iron [Dhq149000]	[ ] Missing [*] Error [a] Never [b] Less than 1 day per month [c] 1-3 days per month [d] 1-3 days per week [e] 4-6 days per week [f] Every day	Diet	45430.6	19686.1	2.31	0.037	3208.12	87653	1	0.00384615	NO	0.00769231	NO	0.481
FPED_PF_SEAFD_LOW	Diet Calc, Seafood Low In Omega-3 Protein Foods Ounce Equivalents, Usda, (Oz Equiv) [Fped_Pf_Seafd_Low]	[. ] Missing [.A] Not applicable [.D] Don't know [.E] Equipment error [.N] Never [.R] Refused [.S] Speficy other	Diet	28028	107518	0.26	0.798	-202574	258630	10	0.0384615	NO	0.0769231	NO	0.973818
SUPP_VITAMIN_B12	Diet Calc, Vitamin_B12 From Supplements (Mcg) [Supp_Vitamin_B12]	[. ] Missing [.A] Not applicable [.D] Don't know [.E] Equipment error [.N] Never [.R] Refused [.S] Speficy other	Diet	-126.038	1028.09	-0.12	0.904	-2331.07	2078.99	12	0.0461538	NO	0.0923077	NO	0.906
SMQ_DER_PACK_YEAR_R2	Pack Year [Smq_Der_Pack_Year_R2]	[. ] Missing [.A] Not applicable [.D] Don't know [.E] Equipment error [.N] Never [.R] Refused [.S] Speficy other	Health	2695.52	2036.68	1.32	0.207	-1672.72	7063.76	3	0.0115385	NO	0.0230769	NO	0.7514
PSH080	Have You Had: Dental Checkup [Psh080]	[. ] Missing [1] Never [2] Less than 1 year [3] 1-3 years [4] 3-5 years [5] 5-10 years [6] >10 years [.D] Don't know [.R] Refused	Health	51948.8	47111.8	1.1	0.289	-49095.8	152994	5	0.0192308	NO	0.0384615	NO	0.7514
HHQ580_26	Reported Type Of Disorder: Osteoarthritis [Hhq580_26]	[. ] Missing [1] Yes [2] No [.D] Don't know [.R] Refused	Health	54164.6	79271.3	0.68	0.506	-115856	224185	6	0.0230769	NO	0.0461538	NO	0.973818
PSH040	Have You Had: Occult Blood In Stool Test [Psh040]	[. ] Missing [1] Never [2] Less than 1 year [3] 1-3 years [4] 3-5 years [5] 5-10 years [6] >10 years [.D] Don't know [.R] Refused	Health	-9880	22281.3	-0.44	0.664	-57668.6	37908.6	7	0.0269231	NO	0.0538462	NO	0.973818
SMQ_DER_FORMER_NEVER_CURRENT_R2	Former Never Current [Smq_Der_Former_Never_Current_R2]	[. ] Missing [1] Current [2] Former [3] Never [.D] Don't know [.R] Refused	Health	24003.5	60566.7	0.4	0.698	-105899	153906	8	0.0307692	NO	0.0615385	NO	0.973818
DIABETES_2	Self-Report Of Diabetes Type 2 [Diabetes_2]	[. ] Missing [1] Yes [2] No [.D] Don't know [.R] Refused	Health	-40328.8	135000	-0.3	0.77	-329874	249217	9	0.0346154	NO	0.0692308	NO	0.973818
PSH090	Have You Had: Dental Cleaning [Psh090]	[. ] Missing [1] Never [2] Less than 1 year [3] 1-3 years [4] 3-5 years [5] 5-10 years [6] >10 years [.D] Don't know [.R] Refused	Health	-6014.92	50130.2	-0.12	0.906	-113534	101504	13	0.05	NO	0.1	NO	0.906
